# CRISPR-Cas systems in the plant pathogen *Xanthomonas* spp. and their impact on genome plasticity

**DOI:** 10.1101/731166

**Authors:** Paula Maria Moreira Martins, Andre da Silva Xavier, Marco Aurelio Takita, Poliane Alfemas-Zerbini, Alessandra Alves de Souza

**Affiliations:** Citrus Biotechnology Lab, Centro de Citricultura Sylvio Moreira, Instituto Agronômico de Campinas, Cordeirópolis-SP, Brazil; Departament of Microbiology, Instituto de Biotecnologia Aplicada à Agropecuária (BIOAGRO), Universidade Federal de Viçosa, Viçosa-MG, Brazil; Departament of Agronomy/NUDEMAFI, Universidade Federal do Espírito Santo, Brazil

**Keywords:** Phage, plasmids, *Xanthomonadaceae*, *Xylella*

## Abstract

*Xanthomonas* is one of the most important bacterial genera of plant pathogens causing economic losses in crop production worldwide. Despite its importance, many aspects of basic *Xanthomonas* biology remain unknown or understudied. Here, we present the first genus-wide analysis of CRISPR-Cas in *Xanthomonas* and describe specific aspects of its occurrence. Our results show that *Xanthomonas* genomes harbour subtype I-C and I-F CRISPR-Cas systems and that species belonging to distantly *Xanthomonas*-related genera in *Xanthomonadaceae* exhibit the same configuration of coexistence of the I-C and I-F CRISPR subtypes. Additionally, phylogenetic analysis using Cas proteins indicated that the CRISPR systems present in *Xanthomonas* spp. are the result of an ancient acquisition. Despite the close phylogeny of these systems, they present significant variation in both the number and targets of spacers. An interesting characteristic observed in this study was that the identified plasmid-targeting spacers were always driven toward plasmids found in other *Xanthomonas* strains, indicating that CRISPR-Cas systems could be very effective in coping with plasmidial infections. Since many effectors are plasmid encoded, CRISPR-Cas might be driving specific characteristics of plant-pathogen interactions.
