## Supplemental Files for "CRISPR-Cas systems in the plant pathogen *Xanthomonas* spp. and their impact on genome plasticity"

### Sheet: S1
Supplemental File S1. List of Xanthomonasstrains analyzed.
Xanthomonas genome	NCBI accesion number	CRISPR-Cas system	TA systems	spacers in each CRISPR
Xanthomonas campestris pv. raphani 756C	NC_017271.1	I-F	5	99
Xanthomonas campestris pv campestris ATCC 33913	NC_003902.1	absent	7	n/a
Xanthomonas campestris pv campestris 8004	NC_007086.1	absent	7	n/a
Xanthomonas campestris pv. vesicatoria 85-10	AM039952.1	absent	15	n/a
Xanthomonas citri subsp. citri Aw12879	NC_020815.1	I-C	16	18
Xanthomonas axonopodis Xac29-1	NC_020800.1	I-C	15	11
Xanthomonas axonopodis pv. citri 306	NC_003919.1	I-C	16	18
Xanthomonas albilineans GPE PC73	NC_013722.1	I-C and I-F	5	33 and 23
Xanthomonas oryzae pv. oryzicola BLS256	NC_017267.2	absent	10	n/a
Xanthomonas oryzae pv. oryzae PXO99A	NC_010717.2	I-C	8	75
Xanthomonas citri subsp. citri A306	CP006857.1	I-C
Xanthomonas citri pv. citri strain LH276	NZ_CP018854.1	I-C
Xanthomonas citri pv. citri strain LM199	NZ_CM007619.1	I-C
Xanthomonas citri pv. citri strain LL074-4	NZ_CP018847.1	I-C
Xanthomonas citri pv. citri strain LJ207-7	NZ_CP018850.1	I-C
Xanthomonas citri pv. citri strain LH201	NZ_CP018858.1	I-C
Xanthomonas citri pv. citri strain jx-6	CP011827.2	I-C
Xanthomonas citri pv. citri strain LM180	NZ_CM007622.1	I-C
Xanthomonas citri subsp. citri strain jx4	NZ_CP009013.1	I-C
Xanthomonas citri subsp. citri strain MN11	NZ_CP009001.1	I-C
Xanthomonas citri subsp. citri strain MN12	NZ_CP008998.1	I-C
Xanthomonas citri subsp. citri strain AW13	NZ_CP009031.1	I-C
Xanthomonas citri subsp. citri strain gd3	NZ_CP009016.1	I-C
Xanthomonas citri subsp. citri strain AW16	NZ_CP009040.1	I-C
Xanthomonas citri subsp. citri strain 5208	NZ_CP009028.1	I-C
Xanthomonas citri subsp. citri strain BL18	NZ_CP009025.1	I-C
Xanthomonas citri subsp. citri strain jx5	NZ_CP009010.1	I-C
Xanthomonas citri subsp. citri strain NT17	NZ_CP008995.1	I-C
Xanthomonas citri subsp. citri strain AW14	NZ_CP009034.1	I-C
Xanthomonas citri subsp. citri strain gd2	NZ_CP009019.1	I-C
Xanthomonas citri subsp. citri strain MN10	NZ_CP009004.1	I-C
Xanthomonas citri subsp. citri strain UI7	NZ_CP008989.1	I-C
Xanthomonas citri subsp. citri strain AW15	NZ_CP009037.1	I-C
Xanthomonas citri subsp. citri strain FB19	NZ_CP009022.1	I-C
Xanthomonas citri subsp. citri strain mf20	NZ_CP009007.1	I-C
Xanthomonas citri subsp. citri UI6	NZ_CP008992.1	I-C
Xanthomonas citri pv. citri genome assembly XACJK4	LN736448.1	I-C
Xanthomonas citri pv. citri genome assembly XACG117	LN648768.1	I-C
Xanthomonas citri pv. citri genome assembly XACB100	LN648568.1	I-C
Xanthomonas citri pv. citri genome assembly XACLH37	LN648124.1	I-C
Xanthomonas citri pv. citri genome assembly XACJJ10	LN649161.1	I-C
Xanthomonas citri pv. citri genome assembly XAC3612	LN647795.1	I-C
Xanthomonas citri pv. citri genome assembly ASX_E_PRJEB7160_v1	LN613271.1	I-C
Xanthomonas citri pv. citri genome assembly ASX_B_PRJEB7161_v1	LN559176.1	I-C
Xanthomonas citri pv. citri genome assembly ASX_D_PRJEB7162_v1	LN559231.1	I-C
Xanthomonas citri pv. citri genome assembly ASX_AA_PRJEB7153_v1	LN559127.1	I-C
Xanthomonas citri pv. citri genome assembly ASX_P_PRJEB7157_v1	LN600225.1	I-C
Xanthomonas citri pv. citri genome assembly ASX_S_PRJEB7150_v1	LN600312.1	I-C
Xanthomonas citri pv. citri genome assembly ASX_R_PRJEB7158_v1	LN600140.1	I-C
Xanthomonas citri pv. citri genome assembly ASX_T_PRJEB7154_v1	LN558924.1	I-C
Xanthomonas citri pv. citri genome assembly XAC4311	LN736384.1	I-C
Xanthomonas citri pv. citri genome assembly XACLG98	LN649078.1	I-C
Xanthomonas citri pv. citri genome assembly XACG115	LN648990.1	I-C
Xanthomonas citri pv. citri genome assembly XACS581	LN648636.1	I-C
Xanthomonas citri pv. citri genome assembly XAC3607	LN648475.1	I-C
Xanthomonas citri pv. citri genome assembly XACJK48	LN647276.1	I-C
Xanthomonas citri pv. citri genome assembly XACLE3	LN647176.1	I-C
Xanthomonas fragariae isolate Fap29	CP016833.1	I-F
Xanthomonas fragariae isolate Fap21	CP016830.1	I-F
Xanthomonas albilineans strain REU209	NZ_JZII01000001.1	IC /I-F
Xanthomonas albilineans strain GAB266	NZ_JZHY01000003.1	IC /I-F
Xanthomonas albilineans strain PNG130	NZ_JZIG01000004.1	IC /I-F
Xanthomonas albilineans strain LKA070	NZ_JZIE01000001.1	IC /I-F
Xanthomonas albilineans strain GPE PC17	NZ_JZIA01000003.1	IC /I-F
Xanthomonas albilineans strain XaFL07-1	NZ_JZIL01000006.1	IC /I-F
Xanthomonas albilineans strain HVO005	NZ_JZID01000001.1	IC /I-F
Xanthomonas albilineans strain GPE PC86	NZ_JZIB01000003.1	IC /I-F
Xanthomonas albilineans strain HVO082	NZ_JZIC01000001.1	IC /I-F
Xanthomonas albilineans strain REU174	NZ_JZIH01000029.1	IC /I-F
Xanthomonas albilineans strain MTQ032	NZ_JZIF01000003.1	IC /I-F
Xanthomonas campestris pv. raphani strain CFBP 5828R	NZ_CM002637.1	I-F
Xanthomonas euvesicatoria strain LMG930	CP018467.1	absent
Xanthomonas gardneri strain ICMP 7383	CP018731.1	absent
Xanthomonas gardneri strain JS749-3	CP018728.1	absent
Xanthomonas perforans strain LH3	CP018475.1	absent
Xanthomonas vesicatoria ATCC 35937 strain LMG 911	CP018725.1	absent
Xanthomonas vesicatoria strain LM159	CP018470.1	absent
Xanthomonas axonopodis pv. glycines str. 8ra	CP017188.1	absent
Xanthomonas axonopodis pv. glycines CFBP 7119	NZ_CM002264.1	absent
Xanthomonas axonopodis pv. glycines CFBP 2526	NZ_CM002268.1	absent
Xanthomonas axonopodis pv. vasculorum strain NCPPB 900	KN173625.1	I-C
Xanthomonas translucens pv. cerealis strain CFBP 2541	NZ_CM003052.1	I-C
Xanthomonas fuscans subsp. aurantifolii strain 1566	CP012002.1	absent
Xanthomonas fuscans subsp. aurantifolii strain FDC 1609	CP011163.1	absent
Xanthomonas fuscans subsp. aurantifolii strain FDC 1559	CP011160.1	absent
Xanthomonas fuscans subsp. fuscans str. 4834-R	NC_022541.1	absent
Xanthomonas oryzae pv. oryzae KACC 10331	AE013598.1	I-C
Xanthomonas oryzae pv. oryzae MAFF 311018 DNA	NC_007705.1	I-C
Xanthomonas oryzae pv. oryzae strain PXO145	CP013961.1	I-C
Xanthomonas oryzae pv. oryzae strain PXO602	NZ_CP013679.1	I-C
Xanthomonas oryzae pv. oryzae strain PXO236	NZ_CP013675.1	I-C
Xanthomonas oryzae pv. oryzae KACC 10331	NC_006834.1	I-C
Xanthomonas oryzae pv. oryzae strain PXO524	NZ_CP013677.1	I-C
Xanthomonas oryzae pv. oryzae strain PXO71	NZ_CP013670.1	I-C
Xanthomonas oryzae pv. oryzicola strain YM15	NZ_CP007810.1	I-C
Xanthomonas hyacinthi DSM 19077	JPLD01000022.1 and JPLD01000089.1	I-C and I-F
Xanthomonas bromi isolate LMG947	NZ_FLTX01000036.1	I-C
Xanthomonas translucens pv. phlei genome assembly LMG730	NZ_CXOJ01000005.1	I-C
Xanthomonas vasicola strain NCPPB 1394	NZ_KN321976.1	I-C
Xanthomonas vasicola strain NCPPB 902	NZ_JSBY02000009.1	I-C
Xanthomonas vasicola strain NCPPB 1395	KN305878.1	I-C
Xanthomonas vasicola strain NCPPB 1396	KN360734.1	I-C
Xanthomonas translucens pv. graminis ART-Xtg29	NZ_ANGG01000608.1	I-C
Xanthomonas translucens pv. graminis strain CFBP 2053	NZ_LHSI01000001.1	I-C
Xanthomonas translucens pv. graminis isolate ART-Xtg2	NZ_FLTV01000246.1	I-C
Xanthomonas translucens pv. graminis isolate ICMP6431	NZ_FLTZ01000237.1	I-C
Xanthomonas translucens pv. arrhenatheri LMG 727	NZ_CXOI01000006.1	I-C
Xanthomonas translucens pv. arrhenatheri strain UPB455	NZ_LWSX01000121.1	I-C
Xanthomonas translucens strain LG54	NZ_LNVP01000011.1	I-C
Xanthomonas translucens strain P3	NZ_LNVR01000010.1	I-C
Xanthomonas translucens strain XT5770	NZ_LNVU01000051.1	I-C
Xanthomonas translucens strain CS22	NZ_LNVL01000006.1	I-C
Xanthomonas translucens strain LW16	NZ_LNVQ01000017.1	I-C
Xanthomonas translucens strain XT5791	NZ_LNVV01000009.1	I-C
Xanthomonas translucens pv. poae genome assembly LMG728	NZ_CXOK01000033.1	I-C
Xanthomonas translucens pv. poae strain ATCC 33804	NZ_MADN01000037.1	I-C
Xanthomonas translucens pv. poae strain CNC2-P4	NZ_MADO01000013.1	I-C
Xanthomonas translucens pv. poae strain Utah5-P1	NZ_MADP01000017.1	I-C
Xanthomonas translucens pv. poae strain B99	NZ_LWSU01000249.1	I-C
Xanthomonas cassavae CFBP 4642	NZ_CM002139.1	I-C
Xanthomonas axonopodis pv. punicae str. LMG 859	CAGJ01000014.1	I-C

### Sheet: S2
Supplemental File S2. List of Xylellastrains analyzed.
Xylella genomes	NCBI accession number	CRISPR-Cas system	TA systems (TADB)
Xylella fastidiosa 9a5c	NC_002488.3	absent	25
Xylella fastidiosa M12	NC_010513.1	absent	13
Xylella fastidiosa M23	NC_010577.1	absent	15
Xylella fastidiosa subsp. fastidiosa GB514	NC_017562.1	absent	18
Xylella fastidiosa Temecula1	NC_004556.1	absent	14
Xylella fastidiosa subsp. sandyi Ann-1	AAAM04000275.1	absent
Xylella fastidiosa EB92.1	AFDJ01000168.1	absent
Xylella fastidiosa subsp. multiplex ATCC 35871	KE386775.1	absent
Xylella fastidiosa subsp. multiplex Griffin-1	AVGA01000001.1	absent
Xylella fastidiosa 32	AWYH01000001.1	absent
Xylella fastidiosa Mul-MD	AXDP01000001	absent
Xylella fastidiosa strain sycamore Sy-VA	JMHP01000001.1	absent
Xylella fastidiosa strain ATCC 35879	JQAP01000001.1	absent
Xylella fastidiosa strain CO33	LJZW01000001.1	absent
Xylella fastidiosa strain J1a12	CP009823.1	absent
Xylella fastidiosa strain 3124	CP009829.1	absent
Xylella fastidiosa strain U24D	CP009790.1	absent
Xylella fastidiosa strain Pr8x	CP009826.1	absent
Xylella fastidiosa MUL0034	NZ_CP006740.1	absent
Xylella taiwanensis	NZ_JDSQ00000000.1	absent

### Sheet: S3
Supplemental File S3. List of other Xanthomonadaceae strains analyzed.
Xanthomonadaceae genome	NCBI accesion number	CRISPR-Cas system
Thermomonas fusca DSM 15424	NZ_KE384103.1	I-F atypical
Stenotrophomonas nitritireducens strain DSM 12575	NZ_LDJG01000008.1	I-F canonical
Stenotrophomonas acidaminiphila strain JCM 13310	NZ_LDJO01000043.1	I-F canonical
Stenotrophomonas sp. Leaf70	NZ_LMLT01000010.1	I-F canonical
Stenotrophomonas ginsengisoli strain DSM 24757	NZ_LDJM01000011.1	I-C canonical
Pseudoxanthomonas spadix BD-a59	NC_016147.2	I-C canonical
Luteimonas huabeiensis HB2	NZ_JAAN01000005.1 and NZ_JAAN01000046.1	I-C canonical and I-F atypical

### Sheet: S4 
Supplemental file S4. List of putative targets for each of the spacers found. Colors indicate the type of target: phage (green), plasmid (blue), endogenous (yellow) or unknown (pink). XAC (Xanthomonas citri subsp. citri 306); XAC29 (Xanthomonas axonopodis Xac29-1); XCAW (Xanthomonas citri subsp. citri Aw12869); PXO (Xanthomonas oryzae pv. oryzae PXO99A); XCR (Xanthomonas campestris pv. raphani 75…
XAC	XAC29-1	XCAW - I	XCAW - II	PXO	XCR	XAL - I	XAL - II
no hit	no hit	no hit	no hit	no hit	no hit	VB87_RS01355 (XALc_0178) (DNA metiltransferase) (0)	no hit
no hit	no hit	no hit	XCAW_01573 (filamentous phage phiLf protein) (0)	AP008979 Xanthomonas oryzae phage OP1 / score 24 (5)	no hit	no hit	no hit
no hit	no hit	no hit	no hit	no hit	no hit	VB87_RS05240 (XALc_0969) deoxycytidine triphosphate deaminase (dcd)	no hit
no hit	no hit	no hit		AP008979 Xanthomonas oryzae phage OP1 / score 28 (3)	no hit	no hit	VB87_RS01395 (XALc_0188) (transcriciptional regulator) (0)
no hit	no hit	no hit		AP008979 Xanthomonas oryzae phage OP1 / score 29 (2)	no hit	no hit	no hit
no hit	no hit	no hit		DQ777876 Xanthomonas phage Xop411 / score 31 (3)	no hit	no hit	no hit
no hit	no hit	no hit		DQ777876 Xanthomonas phage Xop411 / score 33 (1)	no hit	no hit	no hit
no hit	no hit	no hit		no hit	no hit	no hit	no hit
no hit	no hit	no hit		no hit	no hit	no hit	no hit
no hit	no hit	no hit		no hit	no hit	no hit	no hit
no hit	no hit	no hit		AY299121 Xanthomonas oryzae bacteriophage Xp10 / score 28 (4)	no hit	no hit	Xanthomonas albilineans str. GPE PC73, plasmid, complete genome (0)
no hit		no hit		AP008979 Xanthomonas oryzae phage OP1 / score 28 (4)	no hit	intergenic (ACGTGTTCGACCTCGCTGGCGTACTTATAAAGATTGATGGTCATCTGGTTA)/score 27 (4)	no hit
no hit		no hit		no hit	no hit	Stenotrophomonas maltophilia plasmid pSH1 / score 25 (5)	no hit
no hit		no hit		no hit	no hit	no hit	no hit
no hit		no hit		no hit	no hit	no hit	Xanthomonas albilineans str. GPE PC73, plasmid / score 24 (4)
no hit		no hit		AP008979 Xanthomonas oryzae phage OP1 / score 25 (5)	no hit	(duplicated the 20th spacer) VB87_RS01480 (XALc_0207) / score 32 (1)	Xanthomonas albilineans str. GPE PC73, plasmid / score 30 (1)
no hit		no hit		no hit	no hit	VB87_RS01495 (XALc_0210) / score 35 (1)	no hit
no hit		no hit		no hit	no hit	VB87_RS01425 (XALc_0195 )/ score 31 (2)	no hit
				no hit	no hit	VB87_RS01475 (XALc_0206 )(terminase) (0)	Final de VB87_RS01475 (XALc_0206) (terminase) (0)
				AY299121 Xanthomonas oryzae bacteriophage Xp10 / score 32 (1)	no hit	(duplicated the 16th spacer)VB87_RS01480 (XALc_0207) / score 32 (1)	no hit
				AP008979 Xanthomonas oryzae phage OP1 DNA / score 32 (1)	no hit	VB87_RS01390 (XALc_0187) (hypothetical) (0)	VB87_RS01385 (XALc_0186)(hipotética) / score 30 (1)
				AF162859 Xanthomonas oryzae phage phiXo adsorption protein pIII (gIII) gene / score 34 (0)	no hit	no hit	no hit
				AP008979 Xanthomonas oryzae phage OP1 / score31 (2)	no hit	VB87_RS08015 (XALc_1544) / score 32 (2)	no hit
				AY299121 Xanthomonas oryzae bacteriophage Xp10 genomic / score 31 (2)	no hit	no hit
				no hit	no hit	VB87_RS01585 (XALc_0228 )/ score 33 (1)
				AP008979 Xanthomonas oryzae phage OP1 / score 35 (0)	no hit	no hit
				AP008979 Xanthomonas oryzae phage OP1 / score 26 (4)	no hit	no hit
				DQ777876 Xanthomonas phage Xop411 / score 29 (2)	no hit	VB87_RS01645 (XALc_0242 ) (integrase) (0)
				no hit	EF177456 Salmonella phage SETP3 / score 24 (4)	no hit
				AP008979 Xanthomonas oryzae phage OP1 DNA / score 30 (2)	no hit	VB87_RS01370 (XALc_0183 )/ score 35 (1)
				no hit	no hit	VB87_RS01565 (XALc_0224 )(hypothetical) (0)
				Xanthomonas axonopodis Xac29-1 plasmid pXAC47 / score 32 (1)	no hit	VB87_RS01460(XALc_0203) (hypothetical) (0)
				no hit	no hit	no hit
				no hit	no hit
				AF162859 AF162859 Xanthomonas oryzae phage phiXo adsorption protein pIII (gIII) gen / score 34 (0)	no hit
				X70331 Filamentous phage phi-LF virus DNA for binding protein and coat proteins / score29 (3)	no hit
				AY299121 Xanthomonas oryzae bacteriophage Xp10 / score 30 (3)	no hit
				no hit	no hit
				AY299121 Xanthomonas oryzae bacteriophage Xp10 / score 30 (2)	no hit
				no hit	no hit
				no hit	no hit
				no hit	no hit
				AY299121 Xanthomonas oryzae bacteriophage Xp10 / score 36 (0)	no hit
				no hit	Xanthomonas fuscans subsp. fuscans str. 4834-R, plasmid pla / score 29 (1)
				DQ777876 Xanthomonas phage Xop411 / score 29 (3)	no hit
				AP008979 Xanthomonas oryzae phage OP1 / score 29 (2)	Xanthomonas oryzae pv. oryzicola strain CFBP2286 plasmid / score 26 (3)
				AP008979 AP008979 Xanthomonas oryzae phage OP1 / score 32 (2)	Xanthomonas fuscans subsp. fuscans str. 4834-R, plasmid pla / score 30 (1)
				Xanthomonas axonopodis Xac29-1 plasmid pXAC47 / score 33 (1)	no hit
				Xanthomonas axonopodis Xac29-1 plasmid pXAC47 / score 32 (1)	no hit
				AF018286 Xanthomonas campestris phage phi-Lf protein VI (VI) and protein I (I) genes / score 30 (2)	no hit
				AF162859 AF162859 Xanthomonas oryzae phage phiXo adsorption protein pIII (gIII) gene / score 35 (0)	no hit
				AF018286 Xanthomonas campestris phage phi-Lf protein VI (VI) and protein I (I) genes / score 27 (4)	no hit
				AY299121 Xanthomonas oryzae bacteriophage Xp10 / score 32 (1)	no hit
				DQ777876 DQ777876 Xanthomonas phage Xop411 / score 29 (3)	no hit
				AP008986 Xanthomonas oryzae phage OP2 / score 32 (1)	no hit
				no hit	no hit
				AP008986 Xanthomonas oryzae phage OP2 / score 24 (5)	no hit
				AP008986 Xanthomonas oryzae phage OP2 / score 26 (5)	no hit
				AP008986 Xanthomonas oryzae phage OP2 DNA / score 31 (2)	no hit
				no hit	no hit
				AP008986 AP008986 Xanthomonas oryzae phage OP2 / score 27 (4)	no hit
				no hit	no hit
				Xanthomonas oryzae pv. oryzicola strain CFBP2286 plasmid / score 30 (2)	no hit
				no hit	no hit
				AP008986 Xanthomonas oryzae phage OP2 / score 24 (5)	no hit
				(duplicated the 52nd spacer) AF018286 Xanthomonas campestris phage phi-Lf / score 27 (4)	no hit
				no hit	no hit
				Xanthomonas axonopodis pv. citri str. 306 plasmid pXAC64 / score 35 (0)	no hit
				Xanthomonas axonopodis pv. citri str. 306 plasmid pXAC64 / score 35 (0)	no hit
				Xanthomonas axonopodis pv. citri str. 306 plasmid pXAC64 / score 36 (0)	no hit
				AY299121 Xanthomonas oryzae bacteriophage Xp10 / score 26 (4)	no hit
				DQ777876 Xanthomonas phage Xop411 / score 26 (4)	no hit
				no hit	no hit
				no hit	no hit
				no hit	no hit
					no hit
					no hit
					no hit
					no hit
					no hit
					no hit
					no hit
					no hit
					no hit
					no hit
					no hit
					no hit
					no hit
					no hit
					no hit
					no hit
					no hit
					no hit
					no hit
					no hit
					no hit
					AY150271 AY150271 Enterobacteria phage epsilon15 / score 28 (2)
					Xanthomonas axonopodis Xac29-1 plasmid pXAC47 / score 26 (3)
					no hit

### Sheet: S5
Prophage analysis on Xanthomonas spp and Xylella fastidiosa 9a5c. Using the genomic data of both chromosomes and plasmids (when present) the occurrence of putative prophages was evaluated using the PHAST tool.
	PHAST
Supplemental File S5. Prophage occurrence in chromosomal and plasmidial DNA of selected Xanthomonas strains. XAC (Xanthomonas citri subsp. citri 306); XAC29 (Xanthomonas axonopodis Xac29-1); XCAW (Xanthomonas citri subsp. citri Aw12869); PXO (Xanthomonas oryzae pv. oryzae PXO99A); XCR (Xanthomonas campestris pv. raphani 756C); XAL (Xanthomonas albilineans GPE PC73).
	incomplete	intact	questionable	total	genome size (Mb)
XAC	1	1	1	3	5.3
pXAC33	0	0	0	0
pXAC64	1	0	0	1
XAC29-1	1	1	1	3	5.3
pXAC33-29	0	0	0	0
pXAC47-29	0	0	0	0
pXAC64-29	0	0	0	0
XCAW	1	3	1	5	5.4
pXCaw58	1	0	0	1
pXCaw19	0	0	0	0
XCV	2	1	1	4	5.4
pXCV183	0	0	1	1
pXCV19	1	0	0	1
pXCV38	1	0	0	1
pXCV2	0	0	0	0
XCC	2	2	0	4	5
XC	1	2	1	4	5.1
PXO	4	6	5	15	5.2
XOC	2	3	1	6	4.8
XCR	2	0	1	3	4.9
XAL	3	0	0	3	3.8

### Sheet: S7
Supplemental File S7. Listing of the 27 different species/pathovars studied, its host and CRISPR-Cas occurrence
Xanthomonas genome	Host	CRISPR-Cas system
Xanthomonas campestris pv. raphani	Brassicaceae	I-F
Xanthomonas fragariae	Strawberry	I-F
Xanthomonas citri subsp. citri	Citrus	I-C
Xanthomonas oryzae pv. oryzae	Rice	I-C
Xanthomonas axonopodis pv. Vasculorum	sugarcane	I-C
Xanthomonas translucens pv. arrhenatheri	Grass (Arrhenatherum)	I-C
Xanthomonas translucens pv. poae	Grass (Poa)	I-C
Xanthomonas translucens pv. graminis	Grass	I-C
Xanthomonas translucens pv. cerealis	Grass	I-C
Xanthomonas translucens pv. phlei	Grass (Phleum)	I-C
Xanthomonas bromi	bromegrasses	I-C
Xanthomonas vasicola	(pathovar not informed)	I-C
Xanthomonas cassavae	cassava	I-C
Xanthomonas axonopodis pv. punicae	pomegranate	I-C
Xanthomonas oryzae pv. oryzicola strain YM15	Rice	I-C
Xanthomonas oryzae pv. oryzicola BLS256	Rice	absent
Xanthomonas euvesicatoria	pepper and tomato	absent
Xanthomonas gardneri	tomato	absent
Xanthomonas perforans	tomato	absent
Xanthomonas vesicatoria	pepper and tomato	absent
Xanthomonas axonopodis pv. glycines	soybean	absent
Xanthomonas fuscans subsp. aurantifolii	Citrus	absent
Xanthomonas fuscans subsp. fuscans	Bean	absent
Xanthomonas campestris pv campestris	Brassicaceae	absent
Xanthomonas campestris pv. vesicatoria	tomato/pepper	absent
Xanthomonas albilineans	sugarcane	I-C and I-F
Xanthomonas hyacinthi	hyacinth	I-C and I-F

### Sheet: S8
Supplemental File S8. Genes and annotation for the Cas operon genes found next to CRISPR arrays. XAC (Xanthomonas citri subsp. citri 306); XAC29 (Xanthomonas axonopodis Xac29-1); XCAW (Xanthomonas citri subsp. citri Aw12869); PXO (Xanthomonas oryzae pv. oryzae PXO99A); XCR (Xanthomonas campestris pv. raphani 756C); XAL (Xanthomonas albilineans GPE PC73).
	Xanthomonas citri subsp. citri str. 306
CRISPR 2	XAC3829 ATP-dependent RNA helicase RhlB	CRISPR-associated helicase Cas3 (Cas3)	5.3e-07
	XAC3837 hypothetical protei	CRISPR-associated HD domain protein (Cas3)	4.1e-29
	XAC3838 hypothetical protein	CRISPR-associated protein Cas5, Dvulg subtype (Dvulg)	2.5e-55
	XAC3839 hypothetical protein	CRISPR-associated protein, Csd1 family (Dvulg)	2.7e-35
	XAC3840 hypothetical protein	CRISPR-associated protein, Csd2 family (Dvulg)	9.4e-121
	XAC3841 hypothetical protein	CRISPR-associated protein Cas4 (Cas4)	6.7e-41
	XAC3842 hypothetical protein	CRISPR-associated endonuclease Cas1, DVULG subtype (Dvulg)	1.1e-159
	XAC3843 hypothetical protein	CRISPR associated protein Cas2 (Unaffiliated)	2.1e-23
	CRISPR repeat region	GTCGCGCCCTCACGGGCGCGTGGATTGAAAC	(31bp - 19 subunits)
	Xanthomonas axonopodis XAC29-1
CRISPR 2	XAC29_19460 ATP-dependent RNA helicase RhlB	CRISPR-associated helicase Cas3 (Cas3)	5.3e-07
	XAC29_19500 hypothetical protein	CRISPR-associated HD domain protein (Cas3)	4.1e-29
	XAC29_19505 hypothetical protein	CRISPR-associated protein Cas5, Dvulg subtype (Dvulg)	2.5e-55
	CAS_0001 putative gene CAS	CRISPR-associated protein, Csd1 family (Dvulg)	2.8e-119
	XAC29_19520 hypothetical protein	CRISPR-associated protein, Csd2 family (Dvulg)	9.4e-121
	XAC29_19525 CRISPR-associated protein Cas4	CRISPR-associated protein Cas4 (Cas4)	6.7e-41
	XAC29_19530 CRISPR-associated protein Cas1	CRISPR-associated endonuclease Cas1, DVULG subtype (Dvulg)	1.1e-159
	XAC29_19535 hypothetical protein	CRISPR associated protein Cas2 (Unaffiliated)	2.1e-23
	CRISPR repeat region	GTCGCGCCCTCACGGGCGCGTGGATTGAAAC	(31bp - 12 subunits)
	Xanthomonas citri subsp. citri Aw
CRISPR 2	XCAW_04589 Superfamily II DNA and RNA helicase	XCAW_04589 Superfamily II DNA and RNA helicase	5.3e-07
	XCAW_04597 Helicase	XCAW_04597 Helicase	8.2e-30
	XCAW_04598 Hypothetical Protein	XCAW_04598 Hypothetical Protein	7.3e-34
	XCAW_04599 Hypothetical Protein	XCAW_04599 Hypothetical Protein	7.3e-19
	XCAW_04600 CRISPR-associated family protein	XCAW_04600 CRISPR-associated family protein	1.2e-158
	XCAW_04601 Hypothetical Protein	XCAW_04601 Hypothetical Protein	9.4e-121
	XCAW_04602 RecB family exonuclease	XCAW_04602 RecB family exonuclease	3.2e-41
	XCAW_04603 Hypothetical Protein	XCAW_04603 Hypothetical Protein	1.7e-158
	CAS_0001 putative gene CAS	CAS_0001 putative gene CAS	5.3e-16
	XCAW_04604 Transposase	XCAW_04604 Transposase	7.1e-05
	CRISPR repeat region	GTCGCGCCCTCACGGGCGCGTGGATTGAAAC	(31bp - 19 subunits)
	Xanthomonas campestris pv. raphani 756C
CRISPR 1	XCR_4278 crispr-associated protein Cas1	CRISPR-associated protein Cas1 (Cas1)	7.3e-63
	XCR_4279 crispr-associated helicase Cas3	CRISPR-associated HD domain protein (Cas3)	8.7e-13
	XCR_4280 crispr-associated protein, Csy1 family	CRISPR-associated protein, Csy1 family (Ypest)	5.3e-110
	XCR_4281 crispr-associated protein, Csy2 family	CRISPR-associated protein, Csy2 family (Ypest)	8.2e-85
	XCR_4282 crispr-associated protein, Csy3 family	CRISPR-associated protein, Csy3 family (Ypest)	3.6e-135
	XCR_4283 crispr-associated protein, Csy4 family	CRISPR-associated protein, Csy4 family (Ypest)	1.1e-49
	CRISPR repeat region	GTTCACTGCCGCGTAGGCAGCTCAGAAA	(28bp - 99 subunits)
	Xanthomonas oryzae pv. oryzae PXO99A
CRISPR 1	PXO_02701 CRISPR-associated helicase Cas3 domain-containing protein	CRISPR-associated helicase Cas3 (Cas3)	6.9e-32
	PXO_02700 CRISPR-associated protein Cas5, dvulg subtype	CRISPR-associated protein Cas5, Dvulg subtype (Dvulg)	3.4e-52
	PXO_02699 CRISPR-associated protein, Csd1 family	CRISPR-associated protein, Csd1 family (Dvulg)	9.4e-172
	PXO_02698 CRISPR-associated protein, Csd2 family	CRISPR-associated protein, Csd2 family (Dvulg)	1.2e-121
	PXO_02697 CRISPR-associated protein Cas4	CRISPR-associated protein Cas4 (Cas4)	1.7e-39
	PXO_02696 CRISPR-associated protein Cas1	CRISPR-associated endonuclease Cas1, DVULG subtype (Dvulg)	9.1e-157
	PXO_02695 CRISPR-associated protein Cas2	CRISPR associated protein Cas2 (Unaffiliated)	6.8e-26
	CRISPR repeat region	GTCGCGTCCTCACGGGCGCGTGGATTGAAAC	(31bp - 76 subunits)
	Xanthomonas albilineans GPE PC73
CRISPR 1	XALc_2880 ATP-dependent RNA helicase	CRISPR-associated helicase Cas3 (Cas3)	2.2e-07
	XALc_2885 CRISPR-associated helicase Cas3	CRISPR-associated HD domain protein (Cas3)	3.5e-31
	XALc_2887 CRISPR-associated protein Cas5d	CRISPR-associated protein Cas5, Dvulg subtype (Dvulg)	8.6e-52
	XALc_2888 CRISPR-associated protein Csd2 family	CRISPR-associated protein, Csd1 family (Dvulg)	8.3e-162
	XALc_2889 CRISPR-associated protein Csd2 family	CRISPR-associated protein, Csd2 family (Dvulg)	1.5e-122
	XALc_2890 CRISPR-associated protein Cas4	CRISPR-associated protein Cas4 (Cas4)	8.1e-41
	XALc_2891 CRISPR-associated protein Cas1	CRISPR-associated endonuclease Cas1, DVULG subtype (Dvulg)	3.6e-159
	XALc_2892 CRISPR-associated protein Cas2	CRISPR-associated protein Cas2 (Cas2)	9.7e-20
	CRISPR repeat region	GGTCGCGCCCTCACGGGCGCGTGGATTGAAAC	(32bp - 34 subunits)
CRISPR 2	XALc_3048 CRISPR-associated protein Cas1	CRISPR-associated protein Cas1 (Cas1)	7.3e-62
	XALc_3049 CRISPR-associated helicase Cas3	CRISPR-associated HD domain protein (Cas3)	5.5e-13
	XALc_3050 CRISPR-associated protein Csy1 family	CRISPR-associated protein, Csy1 family (Ypest)	1.4e-102
	XALc_3051 CRISPR-associated protein Csy2 family	CRISPR-associated protein, Csy2 family (Ypest)	1.6e-85
	XALc_3052 CRISPR-associated protein Csy3 family	CRISPR-associated protein, Csy3 family (Ypest)	6.6e-139
	XALc_3053 CRISPR-associated protein Csy4 family	CRISPR-associated protein, Csy4 family (Ypest)	6.9e-48
	CRISPR repeat region	GTTCACTGCCGTGTAGGCAGCTCAGAAA	(28bp - 24 subunits)
	Xanthomonas campestris pv. vesicatoria str. 85-10
	no Cas operon
	Xanthomonas campestris pv. campestris str. ATCC 33913
	no Cas operon
	Xanthomonas campestris pv. campestris str. 8004
	no Cas operon
	Xanthomonas oryzae pv. oryzicola BLS256
	no Cas operon
